# Representative diatom and coccolithophore species exhibit divergent responses throughout simulated upwelling cycles

**DOI:** 10.1101/2020.04.30.071480

**Authors:** Robert H. Lampe, Gustavo Hernandez, Yuan Yu Lin, Adrian Marchetti

## Abstract

Wind-driven upwelling followed by relaxation results in cycles of cold nutrient-rich water fueling intense phytoplankton blooms followed by nutrient-depletion, bloom decline, and sinking of cells. Surviving cells at depth can then be vertically transported back to the surface with upwelled waters to seed another bloom. As a result of these cycles, phytoplankton communities in upwelling regions are transported through a wide range of light and nutrient conditions. Diatoms appear to be well-suited for these cycles, but their responses to them remain understudied. To investigate the bases for diatoms’ ecological success in upwelling environments, we employed laboratory simulations of a complete upwelling cycle with a common diatom, *Chaetoceros decipiens*, and coccolithophore, *Emiliania huxleyi*. We show that while both organisms exhibited physiological and transcriptomic plasticity, the diatom displayed a distinct response enabling it to rapidly shift-up growth rates and nitrate assimilation when returned to light and available nutrients following dark, nutrient-deplete conditions. As observed in natural diatom communities, *C. decipiens* highly expresses before upwelling, or frontloads, key transcriptional and nitrate assimilation genes coordinating its rapid response to upwelling conditions. Low iron simulations showed that *C. decipiens* is capable of maintaining this response when iron is limiting to growth, whereas *E. huxleyi* is not. Differential expression between iron treatments further revealed specific genes used by each organism under low iron availability. Overall, these results highlight the responses of two dominant phytoplankton groups to upwelling cycles, providing insight into the mechanisms fueling diatom blooms during upwelling events.
