## Supplementary material for "Representative diatom and coccolithophore species exhibit divergent responses throughout simulated upwelling cycles": Dataset S6

### Sheet: Sheet1
Organism	SRA Sample Name	SRA Library ID	SRA Accession	Raw Reads	Duplicate Reads		Quality Deduplicated Reads		Average Trimmed Length (bp)	Quality Mapped Reads
Chaetoceros decipiens	HighFe_1A	CH_1A	SRR8405068	13632994	8444047	0.619383	3847289	0.282204	43	2094419	0.544388
Chaetoceros decipiens	HighFe_1B	CH_1B	SRR8405067	13076162	8377795	0.640692	3237559	0.247592	43	1691380	0.522424
Chaetoceros decipiens	HighFe_1C	CH_1C	SRR8405066	11894371	7309515	0.614536	3155993	0.265335	43	1683834	0.533535
Chaetoceros decipiens	HighFe_2A	CH_2A	SRR8405065	17633897	10779421	0.61129	5349029	0.303338	43	2516072	0.470379
Chaetoceros decipiens	HighFe_2B	CH_2B	SRR8405072	7461868	3884352	0.52056	2768757	0.371054	42	1598128	0.577201
Chaetoceros decipiens	HighFe_2C	CH_2C	SRR8405071	9298277	5806955	0.624519	2354723	0.253243	42	1028895	0.436949
Chaetoceros decipiens	HighFe_3A	CH_3A	SRR8405070	15677169	9266790	0.591101	4963982	0.316638	43	2523125	0.508286
Chaetoceros decipiens	HighFe_3B	CH_3B	SRR8405069	10621774	6782285	0.638527	2586076	0.243469	42	1200716	0.4643
Chaetoceros decipiens	HighFe_3C	CH_3C	SRR8405064	5965580	2868785	0.48089	2283190	0.382727	43	1281363	0.561216
Chaetoceros decipiens	HighFe_4A	CH_4A	SRR8405063	14422031	8141414	0.564512	4676595	0.324267	43	2487164	0.531832
Chaetoceros decipiens	HighFe_4B	CH_4B	SRR8405076	10465213	5194662	0.496374	3762812	0.359554	43	2225465	0.591437
Chaetoceros decipiens	HighFe_4C	CH_4C	SRR8405075	8881436	4699406	0.529127	2910346	0.327689	42	1470433	0.505243
Chaetoceros decipiens	HighFe_5A	CH_5A	SRR8405078	14414486	7763524	0.538592	4945239	0.343074	43	2744389	0.554956
Chaetoceros decipiens	HighFe_5B	CH_5B	SRR8405077	11424820	6494837	0.568485	3370723	0.295035	43	1956451	0.580425
Chaetoceros decipiens	HighFe_5C	CH_5C	SRR8405080	8924993	4651019	0.521123	3131509	0.35087	43	1760043	0.562043
Chaetoceros decipiens	HighFe_6A	CH_6A	SRR8405079	13623964	7017134	0.515058	5183704	0.380484	43	2684101	0.517796
Chaetoceros decipiens	HighFe_6B	CH_6B	SRR8405082	9623826	5030233	0.522685	3176322	0.330048	43	1601480	0.504193
Chaetoceros decipiens	HighFe_6C	CH_6C	SRR8405081	6753181	3135842	0.46435	2669437	0.395286	43	1387461	0.519758
Chaetoceros decipiens	LowFe_1A	CL_1A	SRR8405074	12552874	7724891	0.615388	3236752	0.257849	43	1671057	0.516276
Chaetoceros decipiens	LowFe_1B	CL_1B	SRR8405073	11222397	6503533	0.579514	2921216	0.260302	42	1357239	0.464614
Chaetoceros decipiens	LowFe_1C	CL_1C	SRR8405094	7640183	4373932	0.57249	2161460	0.282907	42	1159167	0.536289
Chaetoceros decipiens	LowFe_2A	CL_2A	SRR8405095	10163604	5409050	0.532198	3469039	0.34132	43	1760056	0.507361
Chaetoceros decipiens	LowFe_2B	CL_2B	SRR8405096	9475393	5396270	0.569504	2348960	0.247901	42	1020841	0.434593
Chaetoceros decipiens	LowFe_2C	CL_2C	SRR8405097	7061325	3730913	0.528359	2247880	0.318337	42	1108415	0.493093
Chaetoceros decipiens	LowFe_3A	CL_3A	SRR8405090	3307111	1640616	0.496087	1144399	0.346042	43	513430	0.448646
Chaetoceros decipiens	LowFe_3B	CL_3B	SRR8405091	11380447	6744967	0.59268	2602281	0.228662	42	1244259	0.478142
Chaetoceros decipiens	LowFe_3C	CL_3C	SRR8405092	3205244	1377538	0.429776	1466362	0.457488	42	601173	0.409976
Chaetoceros decipiens	LowFe_4A	CL_4A	SRR8405093	10880043	5392199	0.495605	3432619	0.315497	42	1968903	0.573586
Chaetoceros decipiens	LowFe_4B	CL_4B	SRR8405088	11693922	5454086	0.466403	3792407	0.324306	42	1776691	0.468486
Chaetoceros decipiens	LowFe_4C	CL_4C	SRR8405089	8161311	3733885	0.45751	3044124	0.372994	42	1675659	0.550457
Chaetoceros decipiens	LowFe_5B	CL_5B	SRR8405086	8599533	3959309	0.46041	3058039	0.355605	42	1507324	0.492905
Chaetoceros decipiens	LowFe_5C	CL_5C	SRR8405085	8817434	3972530	0.450531	3193955	0.362232	42	1445329	0.45252
Chaetoceros decipiens	LowFe_6A	CL_6A	SRR8405084	11061220	5291665	0.478398	3215162	0.29067	42	1429564	0.444632
Chaetoceros decipiens	LowFe_6B	CL_6B	SRR8405083	8886602	4310189	0.485021	2817817	0.317086	42	1367456	0.485289
Chaetoceros decipiens	LowFe_6C	CL_6C	SRR8405087	8652873	4777855	0.55217	2501239	0.289065	42	1209728	0.483652
Emiliania huxleyi	Ehux_HighFe_1B	EH_1B	SRR8426845	5430276	2400893	0.442131	2002429	0.368753	41	1339733	0.669054
Emiliania huxleyi	Ehux_HighFe_1C	EH_1C	SRR8426844	10564754	4642304	0.439414	3081642	0.291691	41	2016057	0.654215
Emiliania huxleyi	Ehux_HighFe_1D	EH_1D	SRR8426843	14361351	7929939	0.552172	2343100	0.163153	41	1382351	0.589967
Emiliania huxleyi	Ehux_HighFe_2A	EH_2A	SRR8426842	5482818	2338027	0.426428	2210773	0.403218	42	1312804	0.593821
Emiliania huxleyi	Ehux_HighFe_2C	EH_2C	SRR8426841	14326798	7531437	0.525689	4194864	0.292798	42	2296006	0.547337
Emiliania huxleyi	Ehux_HighFe_2D	EH_2D	SRR8426840	6482002	2307834	0.356037	2963229	0.457147	41	1833788	0.618848
Emiliania huxleyi	Ehux_HighFe_3A	EH_3A	SRR8426839	3138837	1636488	0.521368	1143180	0.364205	42	694428	0.607453
Emiliania huxleyi	Ehux_HighFe_3B	EH_3B	SRR8426838	9361472	5090198	0.543739	3073437	0.328307	42	1719163	0.559362
Emiliania huxleyi	Ehux_HighFe_4A	EH_4A	SRR8426847	4964934	1761889	0.354867	2089138	0.420779	42	1214224	0.581208
Emiliania huxleyi	Ehux_HighFe_4B	EH_4B	SRR8426846	4378938	1863986	0.425671	1759175	0.401736	42	1025234	0.582793
Emiliania huxleyi	Ehux_HighFe_4E	EH_4E	SRR8426828	5836048	2228664	0.381879	2324660	0.398328	41	1446912	0.622419
Emiliania huxleyi	Ehux_HighFe_5B	EH_5B	SRR8426827	4403544	1935270	0.43948	1586991	0.360389	42	995683	0.627403
Emiliania huxleyi	Ehux_HighFe_5C	EH_5C	SRR8426830	16693589	9289207	0.556454	4345204	0.260292	42	2369678	0.545355
Emiliania huxleyi	Ehux_HighFe_5D	EH_5D	SRR8426829	6117443	2833378	0.463164	2023237	0.330732	42	1254237	0.619916
Emiliania huxleyi	Ehux_HighFe_6A	EH_6A	SRR8426824	5265268	1945862	0.369566	2273055	0.431707	42	1415018	0.622518
Emiliania huxleyi	Ehux_HighFe_6C	EH_6C	SRR8426823	9074679	4011054	0.442005	3290811	0.362637	42	1893341	0.575342
Emiliania huxleyi	Ehux_HighFe_6D	EH_6D	SRR8426826	6939895	2190658	0.315662	3243190	0.467326	42	1926354	0.593969
Emiliania huxleyi	Ehux_LowFe_1A	EL_1A	SRR8426825	5073451	1906582	0.375796	2391579	0.471391	42	1591392	0.665415
Emiliania huxleyi	Ehux_LowFe_1B	EL_1B	SRR8426822	3373076	938966	0.278371	1705899	0.50574	42	1124712	0.659307
Emiliania huxleyi	Ehux_LowFe_1D	EL_1D	SRR8426821	4095716	1488704	0.363478	1953124	0.47687	42	1289951	0.660455
Emiliania huxleyi	Ehux_LowFe_2A	EL_2A	SRR8426831	3730845	1652210	0.442851	1473876	0.395052	41	915724	0.621303
Emiliania huxleyi	Ehux_LowFe_2B	EL_2B	SRR8426832	3105992	969299	0.312074	1511847	0.486752	42	964580	0.638014
Emiliania huxleyi	Ehux_LowFe_2D	EL_2D	SRR8426833	2641920	820485	0.310564	1086837	0.411381	41	689468	0.63438
Emiliania huxleyi	Ehux_LowFe_3B	EL_3B	SRR8426834	3261538	1101108	0.337604	1329198	0.407537	41	843148	0.634328
Emiliania huxleyi	Ehux_LowFe_4B	EL_4B	SRR8426835	3244088	966334	0.297875	1580273	0.487124	41	1043103	0.660078
Emiliania huxleyi	Ehux_LowFe_5B	EL_5B	SRR8426836	3648810	1093176	0.299598	1665895	0.456558	42	1118373	0.671335
Emiliania huxleyi	Ehux_LowFe_6B	EL_6B	SRR8426837	3253223	798595	0.245478	1593347	0.489775	42	999056	0.627017
