## Supplementary material for "Representative diatom and coccolithophore species exhibit divergent responses throughout simulated upwelling cycles": Dataset S1

### Sheet: 2A
Table Analyzed	Fig. 2A (C. decipiens Chl:C)
Two-way ANOVA	Ordinary
Alpha	0.05
Source of Variation	% of total variation	P value	P value summary	Significant?
Interaction	12.42	0.0114	*	Yes
Row Factor	55.59	<0.0001	****	Yes
Column Factor	16.25	<0.0001	****	Yes
ANOVA table	SS	DF	MS	F (DFn, DFd)	P value
Interaction	5.525e-05	5	1.105e-05	F (5, 24) = 3.789	P=0.0114
Row Factor	0.0002473	5	4.945e-05	F (5, 24) = 16.95	P<0.0001
Column Factor	7.225e-05	1	7.225e-05	F (1, 24) = 24.77	P<0.0001
Residual	7e-05	24	2.917e-06
Difference between column means
Mean of High Fe	0.007
Mean of Low Fe	0.004167
Difference between means	0.002833
SE of difference	0.0005693
95% CI of difference	0.001658 to 0.004008
Data summary
Number of columns (Column Factor)	2
Number of rows (Row Factor)	6
Number of values	36
Within each column, compare rows (simple effects within columns)
Number of families	2
Number of comparisons per family	15
Alpha	0.05
Tukey's multiple comparisons test	Mean Diff.	95.00% CI of diff.	Significant?	Summary	Adjusted P Value
High Fe
T1 vs. T2	0.009	0.004689 to 0.01331	Yes	****	<0.0001
T1 vs. T3	0.009	0.004689 to 0.01331	Yes	****	<0.0001
T1 vs. T4	0.007	0.002689 to 0.01131	Yes	***	0.0005
T1 vs. T5	0	-0.004311 to 0.004311	No	ns	>0.9999
T1 vs. T6	0.005	0.0006885 to 0.009311	Yes	*	0.0165
T2 vs. T3	0	-0.004311 to 0.004311	No	ns	>0.9999
T2 vs. T4	-0.002	-0.006311 to 0.002311	No	ns	0.7067
T2 vs. T5	-0.009	-0.01331 to -0.004689	Yes	****	<0.0001
T2 vs. T6	-0.004	-0.008311 to 0.0003115	No	ns	0.08
T3 vs. T4	-0.002	-0.006311 to 0.002311	No	ns	0.7067
T3 vs. T5	-0.009	-0.01331 to -0.004689	Yes	****	<0.0001
T3 vs. T6	-0.004	-0.008311 to 0.0003115	No	ns	0.08
T4 vs. T5	-0.007	-0.01131 to -0.002689	Yes	***	0.0005
T4 vs. T6	-0.002	-0.006311 to 0.002311	No	ns	0.7067
T5 vs. T6	0.005	0.0006885 to 0.009311	Yes	*	0.0165
Low Fe
T1 vs. T2	0.004	-0.0003115 to 0.008311	No	ns	0.08
T1 vs. T3	0.005	0.0006885 to 0.009311	Yes	*	0.0165
T1 vs. T4	0.003	-0.001311 to 0.007311	No	ns	0.2961
T1 vs. T5	0.002	-0.002311 to 0.006311	No	ns	0.7067
T1 vs. T6	0.003	-0.001311 to 0.007311	No	ns	0.2961
T2 vs. T3	0.001	-0.003311 to 0.005311	No	ns	0.9779
T2 vs. T4	-0.001	-0.005311 to 0.003311	No	ns	0.9779
T2 vs. T5	-0.002	-0.006311 to 0.002311	No	ns	0.7067
T2 vs. T6	-0.001	-0.005311 to 0.003311	No	ns	0.9779
T3 vs. T4	-0.002	-0.006311 to 0.002311	No	ns	0.7067
T3 vs. T5	-0.003	-0.007311 to 0.001311	No	ns	0.2961
T3 vs. T6	-0.002	-0.006311 to 0.002311	No	ns	0.7067
T4 vs. T5	-0.001	-0.005311 to 0.003311	No	ns	0.9779
T4 vs. T6	0	-0.004311 to 0.004311	No	ns	>0.9999
T5 vs. T6	0.001	-0.003311 to 0.005311	No	ns	0.9779
Test details	Mean 1	Mean 2	Mean Diff.	SE of diff.	N1	N2	q	DF
High Fe
T1 vs. T2	0.012	0.003	0.009	0.001394	3	3	9.128	24
T1 vs. T3	0.012	0.003	0.009	0.001394	3	3	9.128	24
T1 vs. T4	0.012	0.005	0.007	0.001394	3	3	7.099	24
T1 vs. T5	0.012	0.012	0	0.001394	3	3	0	24
T1 vs. T6	0.012	0.007	0.005	0.001394	3	3	5.071	24
T2 vs. T3	0.003	0.003	0	0.001394	3	3	0	24
T2 vs. T4	0.003	0.005	-0.002	0.001394	3	3	2.028	24
T2 vs. T5	0.003	0.012	-0.009	0.001394	3	3	9.128	24
T2 vs. T6	0.003	0.007	-0.004	0.001394	3	3	4.057	24
T3 vs. T4	0.003	0.005	-0.002	0.001394	3	3	2.028	24
T3 vs. T5	0.003	0.012	-0.009	0.001394	3	3	9.128	24
T3 vs. T6	0.003	0.007	-0.004	0.001394	3	3	4.057	24
T4 vs. T5	0.005	0.012	-0.007	0.001394	3	3	7.099	24
T4 vs. T6	0.005	0.007	-0.002	0.001394	3	3	2.028	24
T5 vs. T6	0.012	0.007	0.005	0.001394	3	3	5.071	24
Low Fe
T1 vs. T2	0.007	0.003	0.004	0.001394	3	3	4.057	24
T1 vs. T3	0.007	0.002	0.005	0.001394	3	3	5.071	24
T1 vs. T4	0.007	0.004	0.003	0.001394	3	3	3.043	24
T1 vs. T5	0.007	0.005	0.002	0.001394	3	3	2.028	24
T1 vs. T6	0.007	0.004	0.003	0.001394	3	3	3.043	24
T2 vs. T3	0.003	0.002	0.001	0.001394	3	3	1.014	24
T2 vs. T4	0.003	0.004	-0.001	0.001394	3	3	1.014	24
T2 vs. T5	0.003	0.005	-0.002	0.001394	3	3	2.028	24
T2 vs. T6	0.003	0.004	-0.001	0.001394	3	3	1.014	24
T3 vs. T4	0.002	0.004	-0.002	0.001394	3	3	2.028	24
T3 vs. T5	0.002	0.005	-0.003	0.001394	3	3	3.043	24
T3 vs. T6	0.002	0.004	-0.002	0.001394	3	3	2.028	24
T4 vs. T5	0.004	0.005	-0.001	0.001394	3	3	1.014	24
T4 vs. T6	0.004	0.004	0	0.001394	3	3	0	24
T5 vs. T6	0.005	0.004	0.001	0.001394	3	3	1.014	24

### Sheet: 2B
Table Analyzed	Fig. 2A (E. huxleyi Chl:C)
Two-way ANOVA	Ordinary
Alpha	0.05
Source of Variation	% of total variation	P value	P value summary	Significant?
Interaction	7.359	0.0341	*	Yes
Row Factor	7.359	0.0341	*	Yes
Column Factor	73.16	<0.0001	****	Yes
ANOVA table	SS	DF	MS	F (DFn, DFd)	P value
Interaction	1.7e-05	5	3.4e-06	F (5, 24) = 2.914	P=0.0341
Row Factor	1.7e-05	5	3.4e-06	F (5, 24) = 2.914	P=0.0341
Column Factor	0.000169	1	0.000169	F (1, 24) = 144.9	P<0.0001
Residual	2.8e-05	24	1.167e-06
Difference between column means
Mean of High Fe	0.004333
Mean of Low Fe	0
Difference between means	0.004333
SE of difference	0.00036
95% CI of difference	0.003590 to 0.005076
Data summary
Number of columns (Column Factor)	2
Number of rows (Row Factor)	6
Number of values	36
Within each column, compare rows (simple effects within columns)
Number of families	2
Number of comparisons per family	15
Alpha	0.05
Tukey's multiple comparisons test	Mean Diff.	95.00% CI of diff.	Significant?	Summary	Adjusted P Value
High Fe
T1 vs. T2	0.004	0.001273 to 0.006727	Yes	**	0.0017
T1 vs. T3	0.003	0.0002732 to 0.005727	Yes	*	0.0252
T1 vs. T4	0.004	0.001273 to 0.006727	Yes	**	0.0017
T1 vs. T5	0.002	-0.0007268 to 0.004727	No	ns	0.2455
T1 vs. T6	0.003	0.0002732 to 0.005727	Yes	*	0.0252
T2 vs. T3	-0.001	-0.003727 to 0.001727	No	ns	0.8624
T2 vs. T4	0	-0.002727 to 0.002727	No	ns	>0.9999
T2 vs. T5	-0.002	-0.004727 to 0.0007268	No	ns	0.2455
T2 vs. T6	-0.001	-0.003727 to 0.001727	No	ns	0.8624
T3 vs. T4	0.001	-0.001727 to 0.003727	No	ns	0.8624
T3 vs. T5	-0.001	-0.003727 to 0.001727	No	ns	0.8624
T3 vs. T6	0	-0.002727 to 0.002727	No	ns	>0.9999
T4 vs. T5	-0.002	-0.004727 to 0.0007268	No	ns	0.2455
T4 vs. T6	-0.001	-0.003727 to 0.001727	No	ns	0.8624
T5 vs. T6	0.001	-0.001727 to 0.003727	No	ns	0.8624
Low Fe
T1 vs. T2	0	-0.002727 to 0.002727	No	ns	>0.9999
T1 vs. T3	0	-0.002727 to 0.002727	No	ns	>0.9999
T1 vs. T4	0	-0.002727 to 0.002727	No	ns	>0.9999
T1 vs. T5	0	-0.002727 to 0.002727	No	ns	>0.9999
T1 vs. T6	0	-0.002727 to 0.002727	No	ns	>0.9999
T2 vs. T3	0	-0.002727 to 0.002727	No	ns	>0.9999
T2 vs. T4	0	-0.002727 to 0.002727	No	ns	>0.9999
T2 vs. T5	0	-0.002727 to 0.002727	No	ns	>0.9999
T2 vs. T6	0	-0.002727 to 0.002727	No	ns	>0.9999
T3 vs. T4	0	-0.002727 to 0.002727	No	ns	>0.9999
T3 vs. T5	0	-0.002727 to 0.002727	No	ns	>0.9999
T3 vs. T6	0	-0.002727 to 0.002727	No	ns	>0.9999
T4 vs. T5	0	-0.002727 to 0.002727	No	ns	>0.9999
T4 vs. T6	0	-0.002727 to 0.002727	No	ns	>0.9999
T5 vs. T6	0	-0.002727 to 0.002727	No	ns	>0.9999
Test details	Mean 1	Mean 2	Mean Diff.	SE of diff.	N1	N2	q	DF
High Fe
T1 vs. T2	0.007	0.003	0.004	0.0008819	3	3	6.414	24
T1 vs. T3	0.007	0.004	0.003	0.0008819	3	3	4.811	24
T1 vs. T4	0.007	0.003	0.004	0.0008819	3	3	6.414	24
T1 vs. T5	0.007	0.005	0.002	0.0008819	3	3	3.207	24
T1 vs. T6	0.007	0.004	0.003	0.0008819	3	3	4.811	24
T2 vs. T3	0.003	0.004	-0.001	0.0008819	3	3	1.604	24
T2 vs. T4	0.003	0.003	0	0.0008819	3	3	0	24
T2 vs. T5	0.003	0.005	-0.002	0.0008819	3	3	3.207	24
T2 vs. T6	0.003	0.004	-0.001	0.0008819	3	3	1.604	24
T3 vs. T4	0.004	0.003	0.001	0.0008819	3	3	1.604	24
T3 vs. T5	0.004	0.005	-0.001	0.0008819	3	3	1.604	24
T3 vs. T6	0.004	0.004	0	0.0008819	3	3	0	24
T4 vs. T5	0.003	0.005	-0.002	0.0008819	3	3	3.207	24
T4 vs. T6	0.003	0.004	-0.001	0.0008819	3	3	1.604	24
T5 vs. T6	0.005	0.004	0.001	0.0008819	3	3	1.604	24
Low Fe
T1 vs. T2	0	0	0	0.0008819	3	3	0	24
T1 vs. T3	0	0	0	0.0008819	3	3	0	24
T1 vs. T4	0	0	0	0.0008819	3	3	0	24
T1 vs. T5	0	0	0	0.0008819	3	3	0	24
T1 vs. T6	0	0	0	0.0008819	3	3	0	24
T2 vs. T3	0	0	0	0.0008819	3	3	0	24
T2 vs. T4	0	0	0	0.0008819	3	3	0	24
T2 vs. T5	0	0	0	0.0008819	3	3	0	24
T2 vs. T6	0	0	0	0.0008819	3	3	0	24
T3 vs. T4	0	0	0	0.0008819	3	3	0	24
T3 vs. T5	0	0	0	0.0008819	3	3	0	24
T3 vs. T6	0	0	0	0.0008819	3	3	0	24
T4 vs. T5	0	0	0	0.0008819	3	3	0	24
T4 vs. T6	0	0	0	0.0008819	3	3	0	24
T5 vs. T6	0	0	0	0.0008819	3	3	0	24

### Sheet: 2C
Table Analyzed	Fig. 2C (C. decipiens Fv:Fm)
Two-way ANOVA	Ordinary
Alpha	0.05
Source of Variation	% of total variation	P value	P value summary	Significant?
Interaction	19.36	0.0047	**	Yes
Row Factor	58.27	<0.0001	****	Yes
Column Factor	1.87	0.152	ns	No
ANOVA table	SS	DF	MS	F (DFn, DFd)	P value
Interaction	0.02964	5	0.005928	F (5, 24) = 4.534	P=0.0047
Row Factor	0.08921	5	0.01784	F (5, 24) = 13.65	P<0.0001
Column Factor	0.002862	1	0.002862	F (1, 24) = 2.189	P=0.1520
Residual	0.03138	24	0.001308
Difference between column means
Mean of High Fe	0.421
Mean of Low Fe	0.4032
Difference between means	0.01783
SE of difference	0.01205
95% CI of difference	-0.007043 to 0.04271
Data summary
Number of columns (Column Factor)	2
Number of rows (Row Factor)	6
Number of values	36
Within each column, compare rows (simple effects within columns)
Number of families	2
Number of comparisons per family	15
Alpha	0.05
Tukey's multiple comparisons test	Mean Diff.	95.00% CI of diff.	Significant?	Summary	Adjusted P Value
High Fe
T1 vs. T2	0.168	0.07671 to 0.2593	Yes	****	<0.0001
T1 vs. T3	0.167	0.07571 to 0.2583	Yes	***	0.0001
T1 vs. T4	0.234	0.1427 to 0.3253	Yes	****	<0.0001
T1 vs. T5	0.08	-0.01129 to 0.1713	No	ns	0.11
T1 vs. T6	0.083	-0.008286 to 0.1743	No	ns	0.0898
T2 vs. T3	-0.001	-0.09229 to 0.09029	No	ns	>0.9999
T2 vs. T4	0.066	-0.02529 to 0.1573	No	ns	0.2589
T2 vs. T5	-0.088	-0.1793 to 0.003286	No	ns	0.0634
T2 vs. T6	-0.085	-0.1763 to 0.006286	No	ns	0.0783
T3 vs. T4	0.067	-0.02429 to 0.1583	No	ns	0.2449
T3 vs. T5	-0.087	-0.1783 to 0.004286	No	ns	0.068
T3 vs. T6	-0.084	-0.1753 to 0.007286	No	ns	0.0839
T4 vs. T5	-0.154	-0.2453 to -0.06271	Yes	***	0.0003
T4 vs. T6	-0.151	-0.2423 to -0.05971	Yes	***	0.0004
T5 vs. T6	0.003	-0.08829 to 0.09429	No	ns	>0.9999
Low Fe
T1 vs. T2	0.044	-0.04729 to 0.1353	No	ns	0.6733
T1 vs. T3	0.094	0.002714 to 0.1853	Yes	*	0.041
T1 vs. T4	0.062	-0.02929 to 0.1533	No	ns	0.3205
T1 vs. T5	0.037	-0.05429 to 0.1283	No	ns	0.8064
T1 vs. T6	0.044	-0.04729 to 0.1353	No	ns	0.6733
T2 vs. T3	0.05	-0.04129 to 0.1413	No	ns	0.5488
T2 vs. T4	0.018	-0.07329 to 0.1093	No	ns	0.9893
T2 vs. T5	-0.007	-0.09829 to 0.08429	No	ns	0.9999
T2 vs. T6	0	-0.09129 to 0.09129	No	ns	>0.9999
T3 vs. T4	-0.032	-0.1233 to 0.05929	No	ns	0.883
T3 vs. T5	-0.057	-0.1483 to 0.03429	No	ns	0.4089
T3 vs. T6	-0.05	-0.1413 to 0.04129	No	ns	0.5488
T4 vs. T5	-0.025	-0.1163 to 0.06629	No	ns	0.9553
T4 vs. T6	-0.018	-0.1093 to 0.07329	No	ns	0.9893
T5 vs. T6	0.007	-0.08429 to 0.09829	No	ns	0.9999
Test details	Mean 1	Mean 2	Mean Diff.	SE of diff.	N1	N2	q	DF
High Fe
T1 vs. T2	0.543	0.375	0.168	0.02952	3	3	8.047	24
T1 vs. T3	0.543	0.376	0.167	0.02952	3	3	7.999	24
T1 vs. T4	0.543	0.309	0.234	0.02952	3	3	11.21	24
T1 vs. T5	0.543	0.463	0.08	0.02952	3	3	3.832	24
T1 vs. T6	0.543	0.46	0.083	0.02952	3	3	3.976	24
T2 vs. T3	0.375	0.376	-0.001	0.02952	3	3	0.0479	24
T2 vs. T4	0.375	0.309	0.066	0.02952	3	3	3.161	24
T2 vs. T5	0.375	0.463	-0.088	0.02952	3	3	4.215	24
T2 vs. T6	0.375	0.46	-0.085	0.02952	3	3	4.072	24
T3 vs. T4	0.376	0.309	0.067	0.02952	3	3	3.209	24
T3 vs. T5	0.376	0.463	-0.087	0.02952	3	3	4.167	24
T3 vs. T6	0.376	0.46	-0.084	0.02952	3	3	4.024	24
T4 vs. T5	0.309	0.463	-0.154	0.02952	3	3	7.377	24
T4 vs. T6	0.309	0.46	-0.151	0.02952	3	3	7.233	24
T5 vs. T6	0.463	0.46	0.003	0.02952	3	3	0.1437	24
Low Fe
T1 vs. T2	0.45	0.406	0.044	0.02952	3	3	2.108	24
T1 vs. T3	0.45	0.356	0.094	0.02952	3	3	4.503	24
T1 vs. T4	0.45	0.388	0.062	0.02952	3	3	2.97	24
T1 vs. T5	0.45	0.413	0.037	0.02952	3	3	1.772	24
T1 vs. T6	0.45	0.406	0.044	0.02952	3	3	2.108	24
T2 vs. T3	0.406	0.356	0.05	0.02952	3	3	2.395	24
T2 vs. T4	0.406	0.388	0.018	0.02952	3	3	0.8622	24
T2 vs. T5	0.406	0.413	-0.007	0.02952	3	3	0.3353	24
T2 vs. T6	0.406	0.406	0	0.02952	3	3	0	24
T3 vs. T4	0.356	0.388	-0.032	0.02952	3	3	1.533	24
T3 vs. T5	0.356	0.413	-0.057	0.02952	3	3	2.73	24
T3 vs. T6	0.356	0.406	-0.05	0.02952	3	3	2.395	24
T4 vs. T5	0.388	0.413	-0.025	0.02952	3	3	1.198	24
T4 vs. T6	0.388	0.406	-0.018	0.02952	3	3	0.8622	24
T5 vs. T6	0.413	0.406	0.007	0.02952	3	3	0.3353	24

### Sheet: 2D
Table Analyzed	Fig. 2D (E. huxleyi Fv:Fm)
Data sets analyzed	A-H
ANOVA summary
F	2.249
P value	0.0851
P value summary	ns
Significant diff. among means (P < 0.05)?	No
R squared	0.4959
Brown-Forsythe test
F (DFn, DFd)
P value
P value summary
Are SDs significantly different (P < 0.05)?
Bartlett's test
Bartlett's statistic (corrected)
P value
P value summary
Are SDs significantly different (P < 0.05)?
ANOVA table	SS	DF	MS	F (DFn, DFd)	P value
Treatment (between columns)	0.07473	7	0.01068	F (7, 16) = 2.249	P=0.0851
Residual (within columns)	0.07596	16	0.004748
Total	0.1507	23
Data summary
Number of treatments (columns)	8
Number of values (total)	24
Number of families	1
Number of comparisons per family	28
Alpha	0.05
Tukey's multiple comparisons test	Mean Diff.	95.00% CI of diff.	Significant?	Summary	Adjusted P Value
High-Fe_T1 vs. High-Fe_T2	0.055	-0.1398 to 0.2498	No	ns	0.9714	A-B
High-Fe_T1 vs. High-Fe_T3	0.147	-0.04778 to 0.3418	No	ns	0.2205	A-C
High-Fe_T1 vs. High-Fe_T4	0.095	-0.09978 to 0.2898	No	ns	0.6941	A-D
High-Fe_T1 vs. High-Fe_T5	0.001	-0.1938 to 0.1958	No	ns	>0.9999	A-E
High-Fe_T1 vs. High-Fe_T6	0.052	-0.1428 to 0.2468	No	ns	0.9789	A-F
High-Fe_T1 vs. Low-Fe_T1	0.099	-0.09578 to 0.2938	No	ns	0.6526	A-G
High-Fe_T1 vs. Low-Fe_T2	0.157	-0.03778 to 0.3518	No	ns	0.1653	A-H
High-Fe_T2 vs. High-Fe_T3	0.092	-0.1028 to 0.2868	No	ns	0.7245	B-C
High-Fe_T2 vs. High-Fe_T4	0.04	-0.1548 to 0.2348	No	ns	0.9954	B-D
High-Fe_T2 vs. High-Fe_T5	-0.054	-0.2488 to 0.1408	No	ns	0.9741	B-E
High-Fe_T2 vs. High-Fe_T6	-0.003	-0.1978 to 0.1918	No	ns	>0.9999	B-F
High-Fe_T2 vs. Low-Fe_T1	0.044	-0.1508 to 0.2388	No	ns	0.9918	B-G
High-Fe_T2 vs. Low-Fe_T2	0.102	-0.09278 to 0.2968	No	ns	0.621	B-H
High-Fe_T3 vs. High-Fe_T4	-0.052	-0.2468 to 0.1428	No	ns	0.9789	C-D
High-Fe_T3 vs. High-Fe_T5	-0.146	-0.3408 to 0.04878	No	ns	0.2267	C-E
High-Fe_T3 vs. High-Fe_T6	-0.095	-0.2898 to 0.09978	No	ns	0.6941	C-F
High-Fe_T3 vs. Low-Fe_T1	-0.048	-0.2428 to 0.1468	No	ns	0.9865	C-G
High-Fe_T3 vs. Low-Fe_T2	0.01	-0.1848 to 0.2048	No	ns	>0.9999	C-H
High-Fe_T4 vs. High-Fe_T5	-0.094	-0.2888 to 0.1008	No	ns	0.7043	D-E
High-Fe_T4 vs. High-Fe_T6	-0.043	-0.2378 to 0.1518	No	ns	0.9928	D-F
High-Fe_T4 vs. Low-Fe_T1	0.004	-0.1908 to 0.1988	No	ns	>0.9999	D-G
High-Fe_T4 vs. Low-Fe_T2	0.062	-0.1328 to 0.2568	No	ns	0.9472	D-H
High-Fe_T5 vs. High-Fe_T6	0.051	-0.1438 to 0.2458	No	ns	0.981	E-F
High-Fe_T5 vs. Low-Fe_T1	0.098	-0.09678 to 0.2928	No	ns	0.6631	E-G
High-Fe_T5 vs. Low-Fe_T2	0.156	-0.03878 to 0.3508	No	ns	0.1703	E-H
High-Fe_T6 vs. Low-Fe_T1	0.047	-0.1478 to 0.2418	No	ns	0.988	F-G
High-Fe_T6 vs. Low-Fe_T2	0.105	-0.08978 to 0.2998	No	ns	0.5893	F-H
Low-Fe_T1 vs. Low-Fe_T2	0.058	-0.1368 to 0.2528	No	ns	0.9623	G-H
Test details	Mean 1	Mean 2	Mean Diff.	SE of diff.	n1	n2	q	DF
High-Fe_T1 vs. High-Fe_T2	0.493	0.438	0.055	0.05626	3	3	1.383	16
High-Fe_T1 vs. High-Fe_T3	0.493	0.346	0.147	0.05626	3	3	3.695	16
High-Fe_T1 vs. High-Fe_T4	0.493	0.398	0.095	0.05626	3	3	2.388	16
High-Fe_T1 vs. High-Fe_T5	0.493	0.492	0.001	0.05626	3	3	0.02514	16
High-Fe_T1 vs. High-Fe_T6	0.493	0.441	0.052	0.05626	3	3	1.307	16
High-Fe_T1 vs. Low-Fe_T1	0.493	0.394	0.099	0.05626	3	3	2.489	16
High-Fe_T1 vs. Low-Fe_T2	0.493	0.336	0.157	0.05626	3	3	3.947	16
High-Fe_T2 vs. High-Fe_T3	0.438	0.346	0.092	0.05626	3	3	2.313	16
High-Fe_T2 vs. High-Fe_T4	0.438	0.398	0.04	0.05626	3	3	1.006	16
High-Fe_T2 vs. High-Fe_T5	0.438	0.492	-0.054	0.05626	3	3	1.357	16
High-Fe_T2 vs. High-Fe_T6	0.438	0.441	-0.003	0.05626	3	3	0.07541	16
High-Fe_T2 vs. Low-Fe_T1	0.438	0.394	0.044	0.05626	3	3	1.106	16
High-Fe_T2 vs. Low-Fe_T2	0.438	0.336	0.102	0.05626	3	3	2.564	16
High-Fe_T3 vs. High-Fe_T4	0.346	0.398	-0.052	0.05626	3	3	1.307	16
High-Fe_T3 vs. High-Fe_T5	0.346	0.492	-0.146	0.05626	3	3	3.67	16
High-Fe_T3 vs. High-Fe_T6	0.346	0.441	-0.095	0.05626	3	3	2.388	16
High-Fe_T3 vs. Low-Fe_T1	0.346	0.394	-0.048	0.05626	3	3	1.207	16
High-Fe_T3 vs. Low-Fe_T2	0.346	0.336	0.01	0.05626	3	3	0.2514	16
High-Fe_T4 vs. High-Fe_T5	0.398	0.492	-0.094	0.05626	3	3	2.363	16
High-Fe_T4 vs. High-Fe_T6	0.398	0.441	-0.043	0.05626	3	3	1.081	16
High-Fe_T4 vs. Low-Fe_T1	0.398	0.394	0.004	0.05626	3	3	0.1006	16
High-Fe_T4 vs. Low-Fe_T2	0.398	0.336	0.062	0.05626	3	3	1.559	16
High-Fe_T5 vs. High-Fe_T6	0.492	0.441	0.051	0.05626	3	3	1.282	16
High-Fe_T5 vs. Low-Fe_T1	0.492	0.394	0.098	0.05626	3	3	2.463	16
High-Fe_T5 vs. Low-Fe_T2	0.492	0.336	0.156	0.05626	3	3	3.921	16
High-Fe_T6 vs. Low-Fe_T1	0.441	0.394	0.047	0.05626	3	3	1.181	16
High-Fe_T6 vs. Low-Fe_T2	0.441	0.336	0.105	0.05626	3	3	2.639	16
Low-Fe_T1 vs. Low-Fe_T2	0.394	0.336	0.058	0.05626	3	3	1.458	16

### Sheet: 2E
Table Analyzed	Fig. 2E (C. decipiens C:N)
Two-way ANOVA	Ordinary
Alpha	0.05
Source of Variation	% of total variation	P value	P value summary	Significant?
Interaction	12.79	0.0002	***	Yes
Row Factor	72.63	<0.0001	****	Yes
Column Factor	6.56	0.0002	***	Yes
ANOVA table	SS	DF	MS	F (DFn, DFd)	P value
Interaction	112	5	22.4	F (5, 24) = 7.653	P=0.0002
Row Factor	636.2	5	127.2	F (5, 24) = 43.47	P<0.0001
Column Factor	57.46	1	57.46	F (1, 24) = 19.63	P=0.0002
Residual	70.24	24	2.927
Difference between column means
Mean of High Fe	13.71
Mean of Low Fe	11.19
Difference between means	2.527
SE of difference	0.5703
95% CI of difference	1.350 to 3.704
Data summary
Number of columns (Column Factor)	2
Number of rows (Row Factor)	6
Number of values	36
Within each column, compare rows (simple effects within columns)
Number of families	2
Number of comparisons per family	15
Alpha	0.05
Tukey's multiple comparisons test	Mean Diff.	95.00% CI of diff.	Significant?	Summary	Adjusted P Value
High Fe
T1 vs. T2	-12.36	-16.68 to -8.041	Yes	****	<0.0001
T1 vs. T3	-13.9	-18.22 to -9.581	Yes	****	<0.0001
T1 vs. T4	-5.61	-9.929 to -1.291	Yes	**	0.006
T1 vs. T5	-1.07	-5.389 to 3.249	No	ns	0.9707
T1 vs. T6	-11.66	-15.98 to -7.341	Yes	****	<0.0001
T2 vs. T3	-1.54	-5.859 to 2.779	No	ns	0.8755
T2 vs. T4	6.75	2.431 to 11.07	Yes	***	0.0008
T2 vs. T5	11.29	6.971 to 15.61	Yes	****	<0.0001
T2 vs. T6	0.7	-3.619 to 5.019	No	ns	0.9957
T3 vs. T4	8.29	3.971 to 12.61	Yes	****	<0.0001
T3 vs. T5	12.83	8.511 to 17.15	Yes	****	<0.0001
T3 vs. T6	2.24	-2.079 to 6.559	No	ns	0.6041
T4 vs. T5	4.54	0.2211 to 8.859	Yes	*	0.0354
T4 vs. T6	-6.05	-10.37 to -1.731	Yes	**	0.0028
T5 vs. T6	-10.59	-14.91 to -6.271	Yes	****	<0.0001
Low Fe
T1 vs. T2	-5.45	-9.769 to -1.131	Yes	**	0.0078
T1 vs. T3	-9.37	-13.69 to -5.051	Yes	****	<0.0001
T1 vs. T4	-1.11	-5.429 to 3.209	No	ns	0.9657
T1 vs. T5	-0.73	-5.049 to 3.589	No	ns	0.9947
T1 vs. T6	-1.56	-5.879 to 2.759	No	ns	0.8696
T2 vs. T3	-3.92	-8.239 to 0.3989	No	ns	0.0907
T2 vs. T4	4.34	0.02107 to 8.659	Yes	*	0.0484
T2 vs. T5	4.72	0.4011 to 9.039	Yes	*	0.0265
T2 vs. T6	3.89	-0.4289 to 8.209	No	ns	0.0947
T3 vs. T4	8.26	3.941 to 12.58	Yes	****	<0.0001
T3 vs. T5	8.64	4.321 to 12.96	Yes	****	<0.0001
T3 vs. T6	7.81	3.491 to 12.13	Yes	***	0.0001
T4 vs. T5	0.38	-3.939 to 4.699	No	ns	0.9998
T4 vs. T6	-0.45	-4.769 to 3.869	No	ns	0.9995
T5 vs. T6	-0.83	-5.149 to 3.489	No	ns	0.9905
Test details	Mean 1	Mean 2	Mean Diff.	SE of diff.	N1	N2	q	DF
High Fe
T1 vs. T2	6.28	18.64	-12.36	1.397	3	3	12.51	24
T1 vs. T3	6.28	20.18	-13.9	1.397	3	3	14.07	24
T1 vs. T4	6.28	11.89	-5.61	1.397	3	3	5.68	24
T1 vs. T5	6.28	7.35	-1.07	1.397	3	3	1.083	24
T1 vs. T6	6.28	17.94	-11.66	1.397	3	3	11.81	24
T2 vs. T3	18.64	20.18	-1.54	1.397	3	3	1.559	24
T2 vs. T4	18.64	11.89	6.75	1.397	3	3	6.834	24
T2 vs. T5	18.64	7.35	11.29	1.397	3	3	11.43	24
T2 vs. T6	18.64	17.94	0.7	1.397	3	3	0.7087	24
T3 vs. T4	20.18	11.89	8.29	1.397	3	3	8.393	24
T3 vs. T5	20.18	7.35	12.83	1.397	3	3	12.99	24
T3 vs. T6	20.18	17.94	2.24	1.397	3	3	2.268	24
T4 vs. T5	11.89	7.35	4.54	1.397	3	3	4.596	24
T4 vs. T6	11.89	17.94	-6.05	1.397	3	3	6.125	24
T5 vs. T6	7.35	17.94	-10.59	1.397	3	3	10.72	24
Low Fe
T1 vs. T2	8.15	13.6	-5.45	1.397	3	3	5.518	24
T1 vs. T3	8.15	17.52	-9.37	1.397	3	3	9.487	24
T1 vs. T4	8.15	9.26	-1.11	1.397	3	3	1.124	24
T1 vs. T5	8.15	8.88	-0.73	1.397	3	3	0.7391	24
T1 vs. T6	8.15	9.71	-1.56	1.397	3	3	1.579	24
T2 vs. T3	13.6	17.52	-3.92	1.397	3	3	3.969	24
T2 vs. T4	13.6	9.26	4.34	1.397	3	3	4.394	24
T2 vs. T5	13.6	8.88	4.72	1.397	3	3	4.779	24
T2 vs. T6	13.6	9.71	3.89	1.397	3	3	3.938	24
T3 vs. T4	17.52	9.26	8.26	1.397	3	3	8.363	24
T3 vs. T5	17.52	8.88	8.64	1.397	3	3	8.747	24
T3 vs. T6	17.52	9.71	7.81	1.397	3	3	7.907	24
T4 vs. T5	9.26	8.88	0.38	1.397	3	3	0.3847	24
T4 vs. T6	9.26	9.71	-0.45	1.397	3	3	0.4556	24
T5 vs. T6	8.88	9.71	-0.83	1.397	3	3	0.8403	24

### Sheet: 2F
Table Analyzed	Fig. 2F (E. huxleyi C:N)
Data sets analyzed	A-F
ANOVA summary
F	3.799
P value	0.0345
P value summary	*
Significant diff. among means (P < 0.05)?	Yes
R squared	0.6551
Brown-Forsythe test
F (DFn, DFd)
P value
P value summary
Are SDs significantly different (P < 0.05)?
Bartlett's test
Bartlett's statistic (corrected)
P value
P value summary
Are SDs significantly different (P < 0.05)?
ANOVA table	SS	DF	MS	F (DFn, DFd)	P value
Treatment (between columns)	1385	5	276.9	F (5, 10) = 3.799	P=0.0345
Residual (within columns)	728.9	10	72.89
Total	2114	15
Data summary
Number of treatments (columns)	6
Number of values (total)	16
Number of families	1
Number of comparisons per family	15
Alpha	0.05
Tukey's multiple comparisons test	Mean Diff.	95.00% CI of diff.	Significant?	Summary	Adjusted P Value
T1 vs. T2	-21.45	-45.66 to 2.762	No	ns	0.0911	A-B
T1 vs. T3	-6.22	-30.43 to 17.99	No	ns	0.9399	A-C
T1 vs. T4	-13.59	-37.80 to 10.62	No	ns	0.4287	A-D
T1 vs. T5	6.71	-20.36 to 33.78	No	ns	0.9478	A-E
T1 vs. T6	-15.96	-43.03 to 11.11	No	ns	0.3817	A-F
T2 vs. T3	15.23	-8.982 to 39.44	No	ns	0.322	B-C
T2 vs. T4	7.86	-16.35 to 32.07	No	ns	0.8595	B-D
T2 vs. T5	28.16	1.090 to 55.23	Yes	*	0.0404	B-E
T2 vs. T6	5.49	-21.58 to 32.56	No	ns	0.9771	B-F
T3 vs. T4	-7.37	-31.58 to 16.84	No	ns	0.8874	C-D
T3 vs. T5	12.93	-14.14 to 40.00	No	ns	0.5831	C-E
T3 vs. T6	-9.74	-36.81 to 17.33	No	ns	0.8041	C-F
T4 vs. T5	20.3	-6.770 to 47.37	No	ns	0.1822	D-E
T4 vs. T6	-2.37	-29.44 to 24.70	No	ns	0.9995	D-F
T5 vs. T6	-22.67	-52.32 to 6.984	No	ns	0.1695	E-F
Test details	Mean 1	Mean 2	Mean Diff.	SE of diff.	n1	n2	q	DF
T1 vs. T2	8.51	29.96	-21.45	6.971	3	3	4.352	10
T1 vs. T3	8.51	14.73	-6.22	6.971	3	3	1.262	10
T1 vs. T4	8.51	22.1	-13.59	6.971	3	3	2.757	10
T1 vs. T5	8.51	1.8	6.71	7.794	3	2	1.218	10
T1 vs. T6	8.51	24.47	-15.96	7.794	3	2	2.896	10
T2 vs. T3	29.96	14.73	15.23	6.971	3	3	3.09	10
T2 vs. T4	29.96	22.1	7.86	6.971	3	3	1.595	10
T2 vs. T5	29.96	1.8	28.16	7.794	3	2	5.11	10
T2 vs. T6	29.96	24.47	5.49	7.794	3	2	0.9962	10
T3 vs. T4	14.73	22.1	-7.37	6.971	3	3	1.495	10
T3 vs. T5	14.73	1.8	12.93	7.794	3	2	2.346	10
T3 vs. T6	14.73	24.47	-9.74	7.794	3	2	1.767	10
T4 vs. T5	22.1	1.8	20.3	7.794	3	2	3.684	10
T4 vs. T6	22.1	24.47	-2.37	7.794	3	2	0.43	10
T5 vs. T6	1.8	24.47	-22.67	8.538	2	2	3.755	10
